# Stress Knowledge Map: A knowledge graph resource for systems biology analysis of plant stress responses

**DOI:** 10.1101/2023.11.28.568332

**Authors:** Carissa Bleker, Živa Ramšak, Andras Bittner, Vid Podpečan, Maja Zagorščak, Bernhard Wurzinger, Špela Baebler, Marko Petek, Maja Križnik, Annelotte van Dieren, Juliane Gruber, Leila Afjehi-Sadat, Anže Županič, Markus Teige, Ute C. Vothknecht, Kristina Gruden

**Affiliations:** Department of Biotechnology and Systems Biology, National Institute of Biology, Večna pot 121, SI-1000 Ljubljana, Slovenia; Plant Cell Biology, Institute of Cellular and Molecular Botany, University of Bonn, Kirschallee 1, D-53115 Bonn, Germany; Department of Knowledge Technologies, Jožef Stefan Institute, Jamova cesta 39, SI-1000 Ljubljana, Slovenia; Department of Functional & Evolutionary Ecology, University of Vienna, Djerassiplatz 1, AT-1030 Vienna, Austria; Mass spectrometry unit, Core Facility Shared Services, University of Vienna, Djerassiplatz 1, AT-1030 Vienna, Austria

**Keywords:** knowledge graph, database, plant stress responses, plant signalling, systems biology, digital plant

## Abstract

Stress Knowledge Map (SKM, https://skm.nib.si) is a publicly available resource containing two complementary knowledge graphs describing current knowledge of biochemical, signalling, and regulatory molecular interactions in plants: a highly curated model of plant stress signalling (PSS, 543 reactions) and a large comprehensive knowledge network (CKN, 488,390 interactions). Both were constructed by domain experts through systematic curation of diverse literature and database resources. SKM provides a single entrypoint for plant stress response investigations and the related growth tradeoffs. SKM provides interactive exploration of current knowledge. PSS is also formulated as qualitative and quantitative models for systems biology, and thus represents a starting point of a plant digital twin. Here, we describe the features of SKM and show, through two case studies, how it can be used for complex analyses, including systematic hypothesis generation, design of validation experiments, or to gain new insights into experimental observations in plant biology.
