## Supplementary material for "Stress Knowledge Map: A knowledge graph resource for systems biology analysis of plant stress responses": S01_SupplementaryTable1_Comparative-resources.xlsx

### Sheet: Sheet4
# Supplementary Table 1: A non-exhaustive list of complementary, comparative, and integrated resources of SKM. (Considering resources updated since 2010. )
Name	Description (provided)	Main features	Relation to SKM	Resource URL	Publication (most recent)
SCIPDb	Stress Combinations and their Interactions in Plants Database SCIPDb is a compendium of the morpho-physiological (phenome) and molecular (transcriptome) responses of plants to different forms of combined stresses. The database hosts comprehensively analyzed literature- on the impact of different biotic and abiotic stress combinations on plants. SCIPDb is developed to provide the plant science res…	Contains processed datasets (transcriptomics, phenomics) relating to published experiments in combined stresses.	Complementary resource, providing context to plant responses w.r.t. diverse datasets, as opposed to the SKM approach of intergrative molecular interaction based knowledge graphs.	http://223.31.159.3/plant_complete/index_orangesunset.php	Priya P, Patil M, Pandey P, Singh A, Babu VS, Senthil‐Kumar M. Stress combinations and their interactions in plants database: a one‐stop resource on combined stress responses in plants. The Plant Journal. 2023 Oct 12.
STRING	The STRING database (https://string-db.org/) systematically collects and integrates protein–protein interactions—both physical interactions as well as functional associations. The data originate from a number of sources: automated text mining of the scientific literature, computational interaction predictions from co-expression, conserved genomic context, databases of interaction experiments and …	Contains functional and physical protein-protein interactions compiled from a variety of resources and organisms.	Relevant interactions intergrated into CKN	https://string-db.org/	Szklarczyk D, Kirsch R, Koutrouli M, Nastou K, Mehryary F, Hachilif R, Gable AL, Fang T, Doncheva NT, Pyysalo S, Bork P. The STRING database in 2023: protein–protein association networks and functional enrichment analyses for any sequenced genome of interest. Nucleic acids research. 2023 Jan 6;51(D1):D638-46.
KEGG	KEGG is a database resource for understanding high-level functions and utilities of the biological system, such as the cell, the organism and the biosphere, from genomic and molecular-level information. It is a computer model of the biological system, consisting of molecular building blocks of genes and proteins (genomic information) and chemical substances (chemical information) that are integra…	Metabolic focused model of molecular function of proteins.	Relevant interactions intergrated into PSS	https://www.genome.jp/kegg/	Kanehisa M, Furumichi M, Sato Y, Kawashima M, Ishiguro-Watanabe M. KEGG for taxonomy-based analysis of pathways and genomes. Nucleic acids research. 2023 Jan 6;51(D1):D587-92.
MetaCyc	The MetaCyc database is a comprehensive resource for metabolic pathways and enzymes from all domains of life. The pathways in MetaCyc are experimentally determined, small-molecule metabolic pathways and are curated from the primary scientific literature. Pathways reactions are linked to one or more well-characterized enzymes, and both pathways and enzymes are annotated with reviews, evidence code…	Metabolic focused model of molecular function of proteins.	Relevant interactions intergrated into PSS	http://metacyc.org/	Caspi R, Billington R, Keseler IM, Kothari A, Krummenacker M, Midford PE, Ong WK, Paley S, Subhraveti P, Karp PD. The MetaCyc database of metabolic pathways and enzymes-a 2019 update. Nucleic acids research. 2020 Jan 8;48(D1):D445-53.
AraCyc	AraCyc is a tool for visualizing biochemical pathways of Arabidopsis thaliana. It is supported by the Pathway Tools software developed by Peter Karp's group at SRI. AraCyc was originally computationally predicted for the sequenced Arabidopsis genome using MetaCyc as reference database. The existence of the predicted pathways was then manually validated and non-Arabidopsis pathways were removed. T…	Metabolic focused model of molecular function of proteins.	Relevant interactions intergrated into PSS	https://www.arabidopsis.org/biocyc/	Zhang P, Foerster H, Tissier CP, Mueller L, Paley S, Karp PD, Rhee SY. MetaCyc and AraCyc. Metabolic pathway databases for plant research. Plant physiology. 2005 May 1;138(1):27-37.
miRTarBase	miRTarBase: The experimentally validated microRNA-target interactions database As a database, miRTarBase has accumulated more than three hundred and sixty thousand miRNA-target interactions (MTIs), which are collected by manually surveying pertinent literature after NLP of the text systematically to filter research articles related to functional studies of miRNAs. Generally, the collected MTIs ar…	Contains microRNA-target interactions.	Relevant interactions intergrated into CKN	https://mirtarbase.cuhk.edu.cn/	Huang HY, Lin YC, Cui S, Huang Y, Tang Y, Xu J, Bao J, Li Y, Wen J, Zuo H, Wang W. miRTarBase update 2022: an informative resource for experimentally validated miRNA–target interactions. Nucleic acids research. 2022 Jan 7;50(D1):D222-30.
KnetMiner	KnetMiner is an integrated, intelligent, interactive gene and gene network discovery platform that supports scientists explore and understand the biological stories of complex traits and diseases across species. It features fast algorithms for generating rich interactive gene networks and prioritizing candidate genes based on knowledge mining approaches. [publication]	Large scale knowledge graphs connecting genes with traits through homology, interaction, associations, annotations, and text mining among others.	PSS and CKN Explorers provide direct links to the relevant subnetworks in the Arabidopsis+Cereals KnetMiner instance	https://knetminer.com/	Hassani‐Pak K, Singh A, Brandizi M, Hearnshaw J, Parsons JD, Amberkar S, Phillips AL, Doonan JH, Rawlings C. KnetMiner: a comprehensive approach for supporting evidence‐based gene discovery and complex trait analysis across species. Plant Biotechnology Journal. 2021 Aug;19(8):1670-8.
Biomine Explorer	Biomine Explorer is a web application that enables interactive exploration of selected publicly available biological knowledge. It is based on the results of the Biomine project that develops methods for the analysis of public biological data sources (annotated sequences, proteins, domains, and orthology groups, genes and gene expressions, gene and protein interactions, scientific articles, and o…	Interactive exploration of biological knowledge compiled as heterogenous networks	CKN-v1 included as an option in Biomine Explorer (CNN of plants_2_aug_2018 database), Biomine Explorer based interfaces provided for both CKN and PSS.	https://biomine.ijs.si/	Podpečan V, Ramšak Ž, Gruden K, Toivonen H, Lavrač N. Interactive exploration of heterogeneous biological networks with Biomine Explorer. Bioinformatics. 2019 Dec 15;35(24):5385-8.
Arabidopsis phytohormone signalling network	[W]e experimentally generated a systems-level map of the Arabidopsis phytohormone signalling network, consisting of more than 2,000 binary protein–protein interactions. In the highly interconnected network, we identify pathway communities and hundreds of previously unknown pathway contacts that represent potential points of crosstalk. [publication]	Article describing a phytohormone signalling network. Data was deposited into IntAct.	N/A - relevant interactions intergrated into CKN via STRING (IntAct)	N/A	Altmann M, Altmann S, Rodriguez PA, Weller B, Elorduy Vergara L, Palme J, Marín-de la Rosa N, Sauer M, Wenig M, Villaécija-Aguilar JA, Sales J. Extensive signal integration by the phytohormone protein network. Nature. 2020 Jul 9;583(7815):271-6.
PNRD	The PNRD database supports 11 kinds of known ncRNAs from multiple sources, including public data repositories, published references and in-house data. Among them, miRNA comprise 58% of the database while other ncRNAs (represented by tRNA and lncRNA) are the other 42%. PNRD integrates miRNA target information without being limited to the mRNA sequence and extends to other ncRNAs, such as endogenou…	Contains ncRNA-target interactions.	Relevant interactions intergrated into CKN	http://structuralbiology.cau.edu.cn/PNRD	Yi X, Zhang Z, Ling Y, Xu W, Su Z. PNRD: a plant non-coding RNA database. Nucleic acids research. 2015 Jan 28;43(D1):D982-9.
AraNet v2	AraNet is a probabilistic functional gene network for Arabidopsis thaliana [...] Recent advances in omics technology have enabled the generation of an unprecedented amount of data from A. thaliana allowing data-driven approaches to unravel complex gene-to-phenotype association in plants. We previously published a genome-scale functional gene network for A. thaliana, AraNet, by probabilistic integ…	Co-functional network, produced by intergration and machine learning on 19 data types	Relevant interactions intergrated into CKN	https://www.inetbio.org/aranet/	Lee T, Yang S, Kim E, Ko Y, Hwang S, Shin J, Shim JE, Shim H, Kim H, Kim C, Lee I. AraNet v2: an improved database of co-functional gene networks for the study of Arabidopsis thaliana and 27 other nonmodel plant species. Nucleic Acids Research. 2014 Oct 29;43(Database issue):D996-1002.
TransmiR v2.0	TransmiR is a database for transcription factor (TF)-microRNA (miRNA) regulations, through which one can find regulatory relations between TFs and miRNAs. TransmiR was originally constructed on September 2009 and updated on January 2013. In this major update to TransmiR v2.0, we manually curated 2,852 TF-miRNA regulations from 1,045 publications during 2013-2017 and included ChIP-seq-derived TF-m…	Contains TF-miRNA target interactions.	Relevant interactions intergrated into CKN	https://www.cuilab.cn/transmir	Tong Z, Cui Q, Wang J, Zhou Y. TransmiR v2. 0: an updated transcription factor-microRNA regulation database. Nucleic acids research. 2019 Jan 8;47(D1):D253-8.
AGRIS	The Arabidopsis Gene Regulatory Information Server (AGRIS) is a new information resource of Arabidopsis promoter sequences, transcription factors and their target genes. AGRIS currently contains two databases. AtcisDB consists of 25,516 upstream regions of annotated Arabidopsis genes (TAIR9 release) with a description of experimentally validated and predicted cis-regulatory elements. AtTFDB conta…	Contains transcription factor regulation interactions.	Relevant interactions intergrated into CKN	https://agris-knowledgebase.org/	Yilmaz A, Mejia-Guerra MK, Kurz K, Liang X, Welch L, Grotewold E. AGRIS: the Arabidopsis gene regulatory information server, an update. Nucleic acids research. 2010 Nov 8;39(suppl_1):D1118-22.
Reactome	The cornerstone of Reactome is a freely available, open source relational database of signaling and metabolic molecules and their relations organized into biological pathways and processes. The core unit of the Reactome data model is the reaction. Entities (nucleic acids, proteins, complexes, vaccines, anti-cancer therapeutics and small molecules) participating in reactions form a network of biol…	Contains molecular details of biological processes, in majority humans.	N/A for plants	https://reactome.org/	Gillespie M, Jassal B, Stephan R, Milacic M, Rothfels K, Senff-Ribeiro A, Griss J, Sevilla C, Matthews L, Gong C, Deng C. The reactome pathway knowledgebase 2022. Nucleic acids research. 2022 Jan 7;50(D1):D687-92.
Rhea	Rhea (https://www.rhea-db.org) is an expert-curated knowledgebase of biochemical reactions that uses the chemical ontology ChEBI (Chemical Entities of Biological Interest) (https://www.ebi.ac.uk/chebi) (1) to represent reaction participants. Rhea covers enzymatic reactions and transport reactions, including but not limited to those described by the Enzyme Classification of the IUBMB (2,3), as wel…	Contains enzymatic and transport reactions, cross referenced from KEGG and MetaCyc.	N/A - included relevant in PSS via KEGG and MetaCyc	https://www.rhea-db.org/	Bansal P, Morgat A, Axelsen KB, Muthukrishnan V, Coudert E, Aimo L, Hyka-Nouspikel N, Gasteiger E, Kerhornou A, Neto TB, Pozzato M. Rhea, the reaction knowledgebase in 2022. Nucleic acids research. 2022 Jan 7;50(D1):D693-700.
WikiPathways	WikiPathways was established to facilitate the contribution and maintenance of pathway information by the biology community. WikiPathways is an open, collaborative platform dedicated to the curation of biological pathways. WikiPathways thus presents a new model for pathway databases that enhances and complements ongoing efforts, such as KEGG, Reactome and Pathway Commons. [webpage]	Pathway resource.	N/A - relevency is accounted for through KEGG/MetaCyc/AraCyc	https://www.wikipathways.org/	Martens M, Ammar A, Riutta A, Waagmeester A, Slenter DN, Hanspers K, A. Miller R, Digles D, Lopes EN, Ehrhart F, Dupuis LJ. WikiPathways: connecting communities. Nucleic acids research. 2021 Jan 8;49(D1):D613-21.
Pathway Commons	Pathway Commons aims to collect and disseminate biological pathway and interaction data. Data is collected from partner databases and is represented in the BioPAX standard. By representing data in BioPAX, Pathway Commons is able to provide a detailed representation of a variety of biological concepts including: Biochemical reactions; gene regulatory networks; and genetic interactions; transport a…	Provides a unified interface to existing pathways in 22 partner databases (e.g. KEGG), i.e. no orginal data collection.	N/A	https://www.pathwaycommons.org/	Rodchenkov I, Babur O, Luna A, Aksoy BA, Wong JV, Fong D, Franz M, Siper MC, Cheung M, Wrana M, Mistry H. Pathway Commons 2019 Update: integration, analysis and exploration of pathway data. Nucleic acids research. 2020 Jan 8;48(D1):D489-97.
PathBank	PathBank is a comprehensive, visually rich pathway database containing more than 110 000 machine-readable pathways found in 10 model organisms (including humans, rodents, plants, insects and microbes). PathBank provides detailed, fully searchable, hyperlinked diagrams of metabolic, protein/metabolite signaling, disease, drug and physiological pathways. Its pathway diagrams include information on …	Pathway resource, w.r.t. plants (Arabidopsis) contains metabolic pathways, both manually curated and computationally generated.	N/A - relevency is accounted for through KEGG/MetaCyc/AraCyc	http://pathbank.org/	Wishart DS, Li C, Marcu A, Badran H, Pon A, Budinski Z, Patron J, Lipton D, Cao X, Oler E, Li K. PathBank: a comprehensive pathway database for model organisms. Nucleic acids research. 2020 Jan 8;48(D1):D470-8.
ConsensusPathDB	ConsensusPathDB-human integrates interaction networks in Homo sapiens including binary and complex protein-protein, genetic, metabolic, signaling, gene regulatory and drug-target interactions, as well as biochemical pathways. Data originate from currently 31 public resources for interactions (listed below) and interactions that we have curated from the literature. The interaction data are integra…	Intergrated interaction nework.	N/A - ConsensusPathDB is analogous to CKN in humans	http://cpdb.molgen.mpg.de/	Kamburov A, Herwig R. ConsensusPathDB 2022: molecular interactions update as a resource for network biology. Nucleic acids research. 2022 Jan 7;50(D1):D587-95.
