## Supplementary material for "Stress Knowledge Map: A knowledge graph resource for systems biology analysis of plant stress responses": S02_SupplementaryTable2_CKNv2-sources.xlsx

### Sheet: Legend
# Supplementary Table 2: List of sources of CKN-v2 interactions.
DOI	Digital Object Identifier of the publication related to the resource
CKN-version	Version when the resource was initially integrated into CKN
Interaction type	Mode of action of interactions extracted from resource
Source type	Whether the resource is in the form of a database, or data associated with a journal article
Ranks	Ranks denoting the quality of the edge (r0 - rank 0, r1 - rank 1, r2 - rank 2, r3 - rank 3, r4 - rank 4). See Table 2 for explaination
# Entities	Number of unique entities (including genes) that were extracted from the resource
# Genes	Number of unique genes (Araport/TAIR) that were extracted from the resource
# Interactions	Number of unique interactions that were extracted from the resource
Reference	Reference of publication related to the resource

### Sheet: sources-of-CKN-v2
# Supplementary Table 2: List of sources of CKN-v2 interactions.	# Supplementary Table 2: Sources of CKN-v2 interactions.
DOI	CKN-version	Interaction type	Source type	Ranks	# Entities	# Genes	# Interactions	Reference
10.1016/j.coviro.2012.09.004	v1	binding	journal article	1	104	104	100	Elena, S. F., & Rodrigo, G. (2012). Towards an integrated molecular model of plant-virus interactions. Current Opinion in Virology, 2(6), 719–724. https://doi.org/10.1016/j.coviro.2012.09.004
10.1016/j.cub.2016.12.016	v2	transcription factor regulation	journal article	2	154	154	291	Shani, E., Salehin, M., Zhang, Y., Sanchez, S. E., Doherty, C., Wang, R., … Estelle, M. (2017). Plant Stress Tolerance Requires Auxin-Sensitive Aux/IAA Transcriptional Repressors. Current Biology, 27(3), 437–444. https://doi.org/10.1016/j.cub.2016.12.016
10.1038/nature25184	v2	binding	journal article	1, 2	160	160	421	Smakowska-Luzan, E., Mott, G. A., Parys, K., Stegmann, M., Howton, T. C., Layeghifard, M., … Belkhadir, Y. (2018). An extracellular network of Arabidopsis leucine-rich repeat receptor kinases. Nature, 553(7688), 342–346. https://doi.org/10.1038/nature25184
10.1038/s41467-018-03921-6	v2	transcription factor regulation	journal article	2	57	57	856	Xie, M., Chen, H., Huang, L., O’Neil, R. C., Shokhirev, M. N., & Ecker, J. R. (2018). A B-ARR-mediated cytokinin transcriptional network directs hormone cross-regulation and shoot development. Nature Communications, 9(1), 1–13. https://doi.org/10.1038/s41467-018-03921-6
10.1038/s41477-019-0378-z	v2	post-translational modification	journal article	2	175	175	198	Van Leene, J., Han, C., Gadeyne, A., Eeckhout, D., Matthijs, C., Cannoot, B., … De Jaeger, G. (2019). Capturing the phosphorylation and protein interaction landscape of the plant TOR kinase. Nature Plants, 5(3), 316–327. https://doi.org/10.1038/s41477-019-0378-z
10.1073/pnas.1603229113	v2	binding	journal article	2	1736	1731	2417	Yazaki, J., Galli, M., Kim, A. Y., Nito, K., Aleman, F., Chang, K. N., … Ecker, J. R. (2016). Mapping transcription factor interactome networks using HaloTag protein arrays. Proceedings of the National Academy of Sciences of the United States of America, 113(29), E4238–E4247. https://doi.org/10.1073/pnas.1603229113
10.1093/molbev/msv058	v1	transcription factor regulation	database	1	790	790	1428	Jin, J., He, K., Tang, X., Li, Z., Lv, L., Zhao, Y., … Gao, G. (2015). An arabidopsis transcriptional regulatory map reveals distinct functional and evolutionary features of novel transcription factors. Molecular Biology and Evolution, 32(7), 1767–1773. https://doi.org/10.1093/molbev/msv058
10.1093/nar/gkac1000	v1	binding	database	1, 2	7144	7144	34126	Szklarczyk, D., Kirsch, R., Koutrouli, M., Nastou, K., Mehryary, F., Hachilif, R., … von Mering, C. (2023). The STRING database in 2023: protein–protein association networks and functional enrichment analyses for any sequenced genome of interest. Nucleic Acids Research, 51(D1), D638–D646. https://doi.org/10.1093/nar/gkac1000
10.1093/nar/gkp818	v1	small RNA interactions	database	3	6800	5608	20561	Zhang, Z., Yu, J., Li, D., Zhang, Z., Liu, F., Zhou, X., … Su, Z. (2009). PMRD: Plant microRNA database. Nucleic Acids Research, 38(SUPPL.1), 806–813. https://doi.org/10.1093/nar/gkp818
10.1093/nar/gku1053	v2	binding	database	1, 2, 3	14682	14682	81385	Lee, T., Yang, S., Kim, E., Ko, Y., Hwang, S., Shin, J., … Lee, I. (2015). AraNet v2: An improved database of co-functional gene networks for the study of Arabidopsis thaliana and 27 other nonmodel plant species. Nucleic Acids Research, 43(D1), D996–D1002. https://doi.org/10.1093/nar/gku1053
10.1093/nar/gku1162	v1	small RNA interactions	database	3	6121	4933	19506	Yi, X., Zhang, Z., Ling, Y., Xu, W., & Su, Z. (2015). PNRD: A plant non-coding RNA database. Nucleic Acids Research, 43(D1), D982–D989. https://doi.org/10.1093/nar/gku1162
10.1093/nar/gky1023	v2	transcription factor regulation	database	1	37	37	35	Tong, Z., Cui, Q., Wang, J., & Zhou, Y. (2019). TransmiR v2.0: An updated transcription factor-microRNA regulation database. Nucleic Acids Research, 47(D1), D253–D258. https://doi.org/10.1093/nar/gky1023
10.1093/nar/gkz896	v1	small RNA interactions	database	1, 2	104	104	94	Huang, H. Y., Lin, Y. C. D., Li, J., Huang, K. Y., Shrestha, S., Hong, H. C., … Huang, H. Da. (2020). MiRTarBase 2020: Updates to the experimentally validated microRNA-target interaction database. Nucleic Acids Research, 48(D1), D148–D154. https://doi.org/10.1093/nar/gkz896
10.1104/pp.105.072280	v1	transcription factor regulation	database	1, 2	4783	4783	6147	Palaniswamy, S. K., James, S., Sun, H., Lamb, R. S., Davuluri, R. V., & Grotewold, E. (2006). AGRIS and AtRegNet. A platform to link cis-regulatory elements and transcription factors into regulatory networks. Plant Physiology, 140(3), 818–829. https://doi.org/10.1104/pp.105.072280
10.1104/pp.18.01216	v2	binding	journal article	1, 2, 3, 4	1335	1335	7984	Dong, S., Lau, V., Song, R., Ierullo, M., Esteban, E., Wu, Y., … Provart, N. J. (2019). Proteome-wide, structure-based prediction of protein-protein interactions/new molecular interactions viewer. Plant Physiology, 179(4), 1893–1907. https://doi.org/10.1104/pp.18.01216
10.1126/science.1203659	v1	binding	journal article	1, 2	774	774	2518	Mukhtar, M. S., Carvunis, A. R., Dreze, M., Epple, P., Steinbrenner, J., Moore, J., … Payne, T. (2011). Independently evolved virulence effectors converge onto hubs in a plant immune system network. Science, 333(6042), 596–601. https://doi.org/10.1126/science.1203659
10.1126/science.1203877	v1	binding	journal article	2	4743	4734	10943	Arabidopsis Interactome Mapping Consortium. (2011). Evidence for Network Evolution in an Arabidopsis Interactome Map. Science, 333(6042), 601–607. https://doi.org/10.1126/science.1203877
10.1126/science.1251358	v1	binding	journal article	2	1523	1523	12101	Jones, A. M., Xuan, Y., Xu, M., Wang, R. S., Ho, C. H., Lalonde, S., … Frommer, W. B. (2014). Border control - A membrane-linked interactome of Arabidopsis. Science, 344(6185), 711–716. https://doi.org/10.1126/science.1251358
10.1186/1471-2105-10-454	v1	binding	database	1, 3	14990	14990	93823	Brandão, M. M., Dantas, L. L., & Silva-Filho, M. C. (2009). AtPIN: Arabidopsis thaliana protein interaction network. BMC Bioinformatics, 10, 1–7. https://doi.org/10.1186/1471-2105-10-454
10.1186/1471-2164-10-288	v1	binding	journal article	3, 4	2985	2985	46116	De Bodt, S., Proost, S., Vandepoele, K., Rouzé, P., & Van de Peer, Y. (2009). Predicting protein-protein interactions in Arabidopsis thaliana through integration of orthology, gene ontology and co-expression. BMC Genomics, 10, 288. https://doi.org/10.1186/1471-2164-10-288
10.1186/1752-0509-4-s2-s2	v1	transcription factor regulation	journal article	3, 4	4918	4918	12156	Srivastava, G. P., Li, P., Liu, J., & Xu, D. (2010). Identification of transcription factor’s targets using tissue-specific transcriptomic data in Arabidopsis thaliana. BMC Systems Biology, 4(S2). https://doi.org/10.1186/1752-0509-4-s2-s2
10.3389/fpls.2019.00870	v1	binding	database	1, 3	12154	12154	217352	Zhao, J., Lei, Y., Hong, J., Zheng, C., & Zhang, L. (2019). AraPPINET: An updated interactome for the analysis of hormone signaling crosstalk in Arabidopsis thaliana. Frontiers in Plant Science, 10(July), 1–11. https://doi.org/10.3389/fpls.2019.00870
10.7554/eLife.00675	v1	transcription factor regulation	journal article	2	1288	1288	1287	Chang, K. N., Zhong, S., Weirauch, M. T., Hon, G., Pelizzola, M., Li, H., … Ecker, J. R. (2013). Temporal transcriptional response to ethylene gas drives growth hormone cross-regulation in Arabidopsis. ELife, 2013(2), 1–20. https://doi.org/10.7554/eLife.00675
10.7554/eLife.07295	v1	transcription factor regulation	journal article	2	214	214	214	Liu, S., Kracher, B., Ziegler, J., Birkenbihl, R. P., & Somssich, I. E. (2015). Negative regulation of ABA Signaling By WRKY33 is critical for Arabidopsis immunity towards Botrytis cinerea 2100. ELife, 4(JUNE2015), 1–27. https://doi.org/10.7554/eLife.07295
PSS	v2	assorted	database	0	864	661	2455	n/a
