## Supplementary material for "Stress Knowledge Map: A knowledge graph resource for systems biology analysis of plant stress responses": S08_SupplementaryTable5_PSS-schema.xlsx

### Sheet: node-types
# Supplementary Table 5 (Part 1): PSS database schema description, database node types
Label	Secondary label(s)	Description	Example
Complex		Complex that can contain plant, foreign and/or metabolite components	WD/bHLH/MYB
Condition		Condition that affects reaction(s)	SA low
Family	PlantAbstract, PlantCoding, PlantNonCoding	Gene family (set of all genes within the family)	AGO
ForeignAbiotic	Foreign	External abiotic triggers	Heat
ForeignAbstract	Foreign	Undefined or unspecified agent of an external factor, such as a pathogen gene
ForeignCoding	Foreign	Protein coding agent of an external factor, such as a pathogen gene	HC-Pro
ForeignEntity	Foreign	Biological foreign entity, such as a pathogen species	potyvirus
ForeignNonCoding	Foreign	Non-coding agent of an external factor, such as a pathogen gene	vsiRNA
FunctionalCluster	PlantAbstract | PlantCoding | PlantNonCoding	Set of genes with the same function	EIN3(like)[AT2G27050,AT3G20770]
Metabolite		Chemical entity	Ca2+
MetaboliteFamily	Metabolite	A family of chemical entities	ROS
PlantAbstract		Undefined or unspecified plant gene (e.g. without standard gene identifier)	R-gene[unknown]
PlantCoding		Plant gene with protein gene product	AGO1[AT1G48410]
PlantNonCoding		Plant gene without protein gene product (e.g miRNA)	miR168[AT4G19395]
Process		Abstracted process	Trichome-initiation
Reaction		Reaction node defines a reaction or interaction between entities	rx00588

### Sheet: edge-types
# Supplementary Table 5 (Part 2): PSS database schema description, database edge (relationship) types
Type	Description
COMPONENT_OF	Source node is a component of target node (Complex)
TYPE_OF	Source node (Metabolite) is a type of target node (MetaboliteFamily)
AGENT_OF	Source node (Foreign[*]) is an agent of target node (ForeignEntity)
ACTIVATES	Source node activates target node (Reaction)
SUBSTRATE	Source node is a substrate of the target node (Reaction), and is consumed/catalysed/changed by reaction
INHIBITS	Source node inhibits target node (Reaction)
PRODUCT	Target node is a product of the source node (Reaction), and is produced/resulted from reaction
TRANSLOCATE_FROM	Source node is translocated from source_location by the target node (Reaction)
TRANSLOCATE_TO	Target node is translocated to target_location by the source node (Reaction)

### Sheet: reaction-types
# Supplementary Table 5 (Part 3): PSS database schema description, reaction types
Reaction type	Description
binding/oligomerisation	Binding (association or oligomerisation) is a type of reaction where two or more molecules bind non-covalently to form a complex. Most often we encounter complexes of proteins, but we also allow the option of a metabolite forming a complex with a protein, and a protein binding to a pre-existing complex. Oligomerisation is a specific case of binding of multiple of the same molecules. Sometimes the…
catalysis	Catalysis is defined as a reaction where one or more metabolites are covalently transformed to form other metabolite(s). Catalyst (e.g enzyme) is in this case almost always required, but we also allow spontaneous transformations of metabolites.
degradation/secretion	Degradation is defined as a reaction in which the protein gets degraded. Compared to catalysis, the reaction does not produce functional output thus we can leave the output of the reaction field empty when entering this type of reactions. Since secretion is functionally the same as degradation (in that no output is relevant), we group the two together.
dissociation	Dissociation is a type of reaction where a complex dissociates into its original components. It is the reverse reaction of association. Sometimes the reaction is modulated by another molecule, e.g. the constant of dissociation is higher in the presence of another protein, then this molecule is considered a catalyst or regulator of dissociation and should also be added to the reaction. Entry of ca…
protein activation	Protein activation is a reaction in which a protein is transformed into its active state. Examples include diverse post-translational modifications, such as phosphorylation. The input into reaction is an in-active protein and the output automatically produces the activated protein. The catalyst of this reaction should also be provided.
protein deactivation	Protein deactivation is a reaction in which protein is transformed from its active state into an in-active state. It is a reverse reaction to protein activation. Examples include diverse post translational modifications, such as de-phosphorylation. Please be aware that sometimes phosphorylation can also deactivate the protein, thus it should be entered as protein deactivation. The input into reac…
transcriptional/translational activation	In this type of reaction we merge regulation on both transcriptional and translational level as they are conceptually the same. For this reaction type the reaction input is always the gene (even tough in case of translational regulation, the transcript is actually regulated) and the output is automatically generated as a protein produced from the input gene (albeit the output of transcription is …
transcriptional/translational repression	Transcriptional/translational repression is the reverse type of reaction to transcriptional/translational activation. In this type of reaction we merge regulation on both transcriptional and translational level as they are conceptually the same. For this reaction type the reaction input is always the gene (even tough in case of translational regulation, the transcript is actually regulated). The …
translocation	Translocation is reaction in which a molecule is translocated from one cellular compartment to another, e.g from cytoplasm to the nucleus. We also support the option of long distance transport, e.g from leaf to stolon etc. Any type of molecule can be translocated, the difference between input and output is only localization. In some cases this reaction is modulated/facilitated by catalysts, e.g. …
unknown	In the case where the reaction does not fit in a defined representation, or the mechanism or consequence is unknown, we allow an unknown reaction type. In an unknown reaction any number of inputs, outputs or catalysts/regulators are allowed. Please select this option sparingly.
