## Supplementary material for "Stress Knowledge Map: A knowledge graph resource for systems biology analysis of plant stress responses": S12_SupplementaryTable7_Primer-sequences.xlsx

### Sheet: primer-sequences
# Supplementary Table 7: Primers used for quantitative PCR. Target gene identifiers and 5'-3' primer sequences are shown.
Target	Target ID	forward sequence	reverse sequence
St-RD29	Sotub03g014340	CAGGGGGTGATGGATAGGGT	TCCACCCGTAGCAGAATCATTT
St-ACT7	Sotub03g020330, Sotub11g006340	TGGACTCTGGTGATGGTGTGAG	TCCAAACGAAGAATGGCATGTGG
St-YLS8	Sotub02g006400	ACGCCTTGTCATTATCCGCTTCG	AGCACCTCGTCCATCTGCATAC
At-RD29A	AT5G52310	TGGACAAAGCAATGAGCATGAGC	AGGTTTACCTGTTACGCCTGGTG
At-CYP5	AT2G29960	TTCACGCATGGGAACGGTATGG	TCGCCATTGAAAGTACACCTGGTC
At-YLS8	AT5G08290	AAGAGCGTCTCGTCGTCATTCG	ACGCAAGCACCTCATCCATCTG
