## Supplementary material for "Stress Knowledge Map: A knowledge graph resource for systems biology analysis of plant stress responses": S13_SupplementaryTable8_RD29-qPCR.xlsx

### Sheet: RD29-relative-expression
# Supplementary Table 8: Relative gene expression of RD29 in potato (A) and arabidopsis (B) after treatment with ABA, JA or their combination. Relative gene expression values, normalized to validated reference genes are given for each of the biological replicates (Rep) for control (Mock) and treated samples. See Methods section for full experimental details.
A)	Sample name	StRD29 normalized relative copy numbers
	Mock_Rep1	0.916498
	Mock_Rep2	1.29539
	Mock_Rep3	0.926581
	MeJa_Rep1	0.244488
	MeJa_Rep2	0.172275
	MeJa_Rep3	1.44763
	ABA_Rep1	29.4737
	ABA_Rep2	11.8124
	ABA_Rep3	2.32786
	ABA + MeJA_Rep1	1.62025
	ABA + MeJa_Rep2	2.03813
	ABA + MeJa_Rep3	1.75561
B)	Sample name	AtRD29 normalized relative copy numbers
	Mock_Rep1	1.01325
	Mock_Rep2	0.943235
	Mock_Rep3	0.594821
	Mock_Rep4	0.454478
	MeJA_Rep1	0.313169
	MeJA_Rep2	0.725848
	MeJA_Rep3	0.181543
	MeJA_Rep4	0.500194
	ABA_Rep1	4.00244
	ABA_Rep2	3.6137
	ABA_Rep3	3.78097
	ABA_Rep4	2.52679
	ABA + MeJA_Rep1	2.20774
	ABA + MeJA_Rep2	2.15271
	ABA + MeJA_Rep3	1.14986
	ABA + MeJA_Rep4	0.177572
