## Supplementary material for "Stress Knowledge Map: A knowledge graph resource for systems biology analysis of plant stress responses": S14_SupplementaryTable10_Gene-identifiers.xlsx

### Sheet: gene-identifiers
Supplementary Table 10: All genes and gene identifiers, as mentioned in the article.
Gene symbol	Gene identifier(s)	Description
TOR	AT1G50030	Target Of Rapamycin
ADH1	AT1G77120	ALCOHOL DEHYDROGENASE 1
HSP	AT1G52560 (HSP26.5), AT5G59720 (HSP18.1)	Heat shock proteins
MC	Sotub03g015970.1.1	Multicystatin
PCPI	Sotub03g015970.1.1	Potato Cysteine Proteinase Inhibitor
PR	AT2G14580 (PR1B), AT2G14610 (PR1), AT3G57260 (PR2), AT3G12500 (PR3), AT3G04720 (PR4), AT1G75040 (PR5), AT1G72260 (PR13)	Pathogenesis Related
RD29A (AtRD29A)	AT5G52310	RESPONSIVE TO DESICCATION A
RD29 (StRD29)	Sotub03g014340.1.1	Low-temperature-induced 65 kDa protein
MYC2	AT1G32640	Basic helix-loop-helix (bHLH) DNA-binding family protein
PYL6	AT2G40330	PYRABACTIN RESISTANCE LIKE 6
NPR1	AT1G64280	ARABIDOPSIS NONEXPRESSER OF PR GENES 1
CAM2,3,5,6,7	AT2G41110 (CAM2), AT3G56800 (CAM3), AT2G27030 (CAM5), AT5G21274 (CAM6), AT3G43810 (CAM7)	Calmodulins
LFY3	AT5G61850	floral meristem identity control protein LEAFY
ASN1	AT3G47340	ARABIDOPSIS THALIANA GLUTAMINE-DEPENDENT ASPARAGINE SYNTHASE 1
NAP	AT1G69490	ARABIDOPSIS NAC DOMAIN CONTAINING PROTEIN 29
YLS8 (AtYLS8)	AT5G08290	YELLOW-LEAF-SPECIFIC GENE 8
CYP5	AT2G29960	ARABIDOPSIS THALIANA CYCLOPHILIN 5
YLS8 (StYLS8)	Sotub02g006400	Mitosis protein dim1
ACT7	Sotub03g020330, Sotub11g006340	Actin
